# Translation stalling proline motifs are enriched in slow-growing, thermophilic, and multicellular bacteria

**DOI:** 10.1101/2021.10.05.463052

**Authors:** Tess E. Brewer, Andreas Wagner

## Abstract

Rapid bacterial growth depends on the speed at which ribosomes can translate mRNA into proteins. mRNAs that encode successive stretches of proline can cause ribosomes to stall, substantially reducing translation speed. Such stalling is especially detrimental for species that must grow and divide rapidly. Here we focus on di-prolyl motifs (XXPPX) and ask whether their incidence varies with growth rate. To find out we conducted a broad survey of such motifs in >3000 bacterial genomes across 36 phyla. Indeed, fast-growing species encode fewer motifs than slow-growing species, especially in highly expressed proteins. We also found many di-prolyl motifs within thermophiles, where prolines can help maintain proteome stability. Moreover, bacteria with complex, multicellular lifecycles also encode many di-prolyl motifs. This is especially evident in the slow-growing phylum Myxococcota. Bacteria in this phylum encode many serine-threonine kinases, and many di-prolyl motifs at potential phosphorylation sites within these kinases. Serine-threonine kinases are involved in cell signaling and help regulate developmental processes linked to multicellularity in the Myxococcota. Altogether, our observations suggest that weakened selection on translational rate, whether due to slow or thermophilic growth, may allow di-prolyl motifs to take on new roles in biological processes that are unrelated to translational rate.
