## Supplemental Table S1 for "Translation stalling proline motifs are enriched in slow-growing, thermophilic, and multicellular bacteria"

### Sheet: Sheet1
Supplemental Table 1: Details of all models presented in text. All continuous variables were logarithmically transformed. ‘temperature_class’ and ‘unicellular’ are categorical variables.
Model name	Description	N	Response variable	Explanatory variables	P-value	Regression slope b
A	temperature PGLS	3252	total_motifs	total_gc_coding	<2.2 x 10-16	1.049
				temperature_class thermophilic	3.11 x 10-15	0.023
				temperature_class psychrophilic	0.53	0.003
B	multicellular PGLS	3252	total_motifs	total_gc_coding	<2.2 x 10-16	1.049
				temperature_class thermophilic	1.33 x 10-15	0.024
				temperature_class psychrophilic	0.520289	0.003
				unicellular	0.006186	-0.016
C	multicellular PGLS (Myxococcota removed)	3246	total_motifs	total_gc_coding	<2.2 x 10-16	1.047
				temperature_class thermophilic	1.33 x 10-15	0.024
				temperature_class psychrophilic	0.51779	0.003
				unicellular	0.01336	-0.015
D	predicted growth rates PGLS	3252	total_motifs	total_gc_coding	<2.2 x 10-16	1.056
				doubling_predicted	<2.2 x 10-16	0.016
				tRNA gene copies	0.001774	-0.03
				rRNA gene copies	0.07918	-0.003
				temperature_class psychrophilic	0.48864	0.003
				temperature_class thermophilic	8.88 x 10-16	0.024
				unicellular	0.01156	-0.015
E	experimental growth rates PGLS	301	total_motifs	total_gc_coding	<2.2 x 10-16	1.172
				doubling_measured	0.04791	0.015
				tRNA gene copies	0.0053	-0.129
				rRNA gene copies	0.44008	0.008
				temperature_class psychrophilic	0.24909	-0.026
				temperature_class thermophilic	5.7 x 10-11	0.09
				unicellular	0.57456	-0.015
F	experimental growth rates PGLS (thermophiles excluded)	202	total_motifs	total_gc_coding	<2.2 x 10-16	1.204
				doubling_measured	0.001	0.034
				tRNA gene copies	0.03297	-0.108
				rRNA gene copies	0.3151	0.011
				unicellular	0.61896	-0.015
G	average motifs in highly expressed proteins	3252	average motifs in highly expressed proteins	total_gc_coding	9.8 x 10-7	0.163
				doubling_predicted	4.2 x 10-7	0.037
				tRNA gene copies	0.028777	-0.088
				rRNA gene copies	0.636211	-0.003
				temperature_class psychrophilic	0.640675	-0.008
				temperature_class thermophilic	0.179957	0.016
				unicellular	0.968934	0.001
H	motifs occurring within signaling proteins removed	3252	adjusted motifs	total_gc_coding	<2.2 x 10-16	1.057
				doubling_predicted	<2.2 x 10-16	0.016
				tRNA gene copies	0.001875	-0.03
				rRNA gene copies	0.106056	-0.003
				temperature_class psychrophilic	0.499806	0.003
				temperature_class thermophilic	1.6 x 10-15	0.023
				unicellular	0.010954	-0.015
